# Molecular evolution of classic Hodgkin lymphoma revealed through whole genome sequencing of Hodgkin and Reed Sternberg cells

**DOI:** 10.1101/2021.11.05.467496

**Authors:** Francesco Maura, Bachisio Ziccheddu, Jenny Z. Xiang, Bhavneet Bhinder, Federico Abascal, Kylee H. Maclachlan, Kenneth Wha Eng, Manik Uppal, Feng He, Wei Zhang, Qi Gao, Venkata Yellapantula, Sunita Park, Matthew Oberley, Elizabeth Ruckdeschel, Megan S. Lim, Gerald Wertheim, Matthew Barth, Terzah M. Horton, Christopher Forlenza, Yanming Zhang, Ola Landgren, Craig H Moskowitz, Ethel Cesarman, Marcin Imielinski, Olivier Elemento, Mikhail Roshal, Lisa Giulino-Roth

## Abstract

The rarity of malignant Hodgkin and Reed Sternberg (HRS) cells within a classic Hodgkin lymphoma (cHL) biopsy limits the ability to study the genomics of cHL. To circumvent this, our group has previously optimized fluorescence-activated cell sorting to purify HRS cells. Here we leveraged this method to report the first whole genome sequencing landscape of HRS cells and reconstruct the chronology and likely etiology of pathogenic events prior to the clinical diagnosis of cHL. We identified alterations in driver genes not previously described in cHL, a high activity of the APOBEC mutational signature, and the presence complex structural variants including chromothripsis. We found that the high ploidy observed in cHL is often acquired through multiple, independent large chromosomal gain events including whole genome duplication. The first of these likely occurs several years prior to the diagnosis of cHL, and the last gains typically occur very close to the time of diagnosis. Evolutionary timing analyses revealed that driver mutations in *B2M, BCL7A, GNA13*, and *PTPN1*, and the onset of AID driven mutagenesis usually preceded large chromosomal gains. The study provides the first temporal reconstruction of cHL pathogenesis and suggests a relatively long time course between the first pathogenic event and the clinical diagnosis.
