## Supplementary Tables for "Molecular evolution of classic Hodgkin lymphoma revealed through whole genome sequencing of Hodgkin and Reed Sternberg cells"

### Sheet: Supplemental_Table_1
Supplemental Table 1. Clinical and sequencing summary of the 25 cases of cHL evalauted by WGS
Sample ID	Age (yrs)	Age Category	Dx Status	Histology	EBV Status	Input (ng)	PCR cycles	Coverage tumor	Coverage normal
IID_H198425	58	Older Adult	diagnosis	Nodular sclerosis	neg	5.4	11	32	15
IID_H198426	55	Older Adult	diagnosis	Nodular sclerosis	neg	32.8	14	15	12
IID_H198427	76	Older Adult	diagnosis	Nodular sclerosis	neg	14.6	8	24	15
IID_H198428	69	Older Adult	diagnosis	Nodular sclerosis	neg	38.1	7	26	16
IID_H198429	66	Older Adult	diagnosis	Unknown	neg	8.05	9	25	15
IID_H198430	26	AYA_Peds	diagnosis	Nodular sclerosis	neg	6.3	15	23	15
IID_H198431	12	AYA_Peds	diagnosis	Nodular sclerosis	neg	10.8	10	55	52
IID_H198432	12	AYA_Peds	relapse	Nodular sclerosis	neg	10	10	29	16
IID_H198433	15	AYA_Peds	diagnosis	Nodular sclerosis	neg	19.2	7	26	14
IID_H198434	18	AYA_Peds	diagnosis	Mixed cellularity	neg	13.2	9	45	20
IID_H198436	18	AYA_Peds	relapse	Nodular sclerosis	neg	6.48	13	29	19
IID_H198438	13	AYA_Peds	diagnosis	Mixed cellularity	neg	NA	NA	46	17
IID_H198439	7	AYA_Peds	diagnosis	Lymphocyte-rich	pos	26	9	32	16
IID_H198440	19	AYA_Peds	diagnosis	Nodular sclerosis	neg	NA	NA	47	11
IID_H198441	17	AYA_Peds	diagnosis	Nodular sclerosis	neg	4.35	12	26	18
IID_H198442	16	AYA_Peds	diagnosis	Nodular sclerosis	neg	36.8	7	45	21
IID_H198443	16	AYA_Peds	diagnosis	Mixed cellularity	neg	8.26	12	25	14
IID_H198444	14	AYA_Peds	diagnosis	Nodular sclerosis	NA	7.32	11	30	16
IID_H198445	24	AYA_Peds	diagnosis	Nodular sclerosis	neg	40	8	25	18
IID_H198446	19	AYA_Peds	diagnosis	Nodular sclerosis	neg	36	9	26	17
IID_H198447	27	AYA_Peds	diagnosis	Nodular sclerosis	pos	59.4	7	27	14
IID_H198448	27	AYA_Peds	diagnosis	Nodular sclerosis	neg	226	10	27	15
IID_H198449	24	AYA_Peds	diagnosis	Nodular sclerosis	neg	7	11	21	17
IID_H198450	85	Older Adult	relapse	Nodular sclerosis	pos	6.72	12	29	14
IID_H198451	11	AYA_Peds	diagnosis	Nodular sclerosis	neg	14.04	9	28	14

### Sheet: Supplemental_Table_2
Supplemental Table 2. 96-mutational profile of the palindromic mutational signature extracted by SigProfiler.
Mutation Type	Palindromic signatures
A[C>A]A	0
A[C>A]C	2.2584e-05
A[C>A]G	0
A[C>A]T	0.00600736
C[C>A]A	4.5168e-05
C[C>A]C	0
C[C>A]G	0.00054202
C[C>A]T	0.0100725
G[C>A]A	0
G[C>A]C	0.00031618
G[C>A]G	2.2584e-05
G[C>A]T	0.00413288
T[C>A]A	0.00966598
T[C>A]C	0.00228099
T[C>A]G	0.00065494
T[C>A]T	0.0114953
A[C>G]A	0
A[C>G]C	0.00801734
A[C>G]G	0
A[C>G]T	0.0951467
C[C>G]A	0.0112243
C[C>G]C	0.00589444
C[C>G]G	0.0131213
C[C>G]T	0.00799476
G[C>G]A	0
G[C>G]C	0.0866777
G[C>G]G	2.2584e-05
G[C>G]T	2.2584e-05
T[C>G]A	0.103774
T[C>G]C	0.0112695
T[C>G]G	0
T[C>G]T	0
A[C>T]A	0.0118115
A[C>T]C	0.00160347
A[C>T]G	0.00088078
A[C>T]T	0.00472007
C[C>T]A	0.00435873
C[C>T]C	0
C[C>T]G	0.00079044
C[C>T]T	2.2584e-05
G[C>T]A	0.00302627
G[C>T]C	0.00051943
G[C>T]G	2.2584e-05
G[C>T]T	0
T[C>T]A	0.00677522
T[C>T]C	2.2584e-05
T[C>T]G	0
T[C>T]T	0
A[T>A]A	4.5168e-05
A[T>A]C	0
A[T>A]G	0
A[T>A]T	0.133336
C[T>A]A	0
C[T>A]C	0
C[T>A]G	0.116331
C[T>A]T	0.00862711
G[T>A]A	0
G[T>A]C	0.0724949
G[T>A]G	0
G[T>A]T	0.00485557
T[T>A]A	0.121999
T[T>A]C	0.00485557
T[T>A]G	0.00862711
T[T>A]T	0.0290205
A[T>C]A	0
A[T>C]C	0
A[T>C]G	0.00636871
A[T>C]T	0.00063235
C[T>C]A	0
C[T>C]C	0
C[T>C]G	0.0045394
C[T>C]T	0
G[T>C]A	0.00544276
G[T>C]C	0.00207773
G[T>C]G	0.00388446
G[T>C]T	0.00429097
T[T>C]A	0.00074527
T[T>C]C	0
T[T>C]G	0.00460715
T[T>C]T	0
A[T>G]A	0
A[T>G]C	0.00562343
A[T>G]G	0
A[T>G]T	0.00031618
C[T>G]A	0.00587186
C[T>G]C	0.00481041
C[T>G]G	0.010208
C[T>G]T	0.0056686
G[T>G]A	0
G[T>G]C	0.00250683
G[T>G]G	0
G[T>G]T	0
T[T>G]A	0.00074527
T[T>G]C	0.00849161
T[T>G]G	0
T[T>G]T	0

### Sheet: Supplemental_Table_3
Supplemental Table 3. Clinical and sequencing summary of the 36 cases of cHL evalauted by WES
sample	Age	Age Category	Dx.Status	EBV.Status	Histology
IID_H201331	14	AYA_Peds	relapse	neg	Nodular sclerosis
IID_H201333	11	AYA_Peds	diagnosis	pos	Unknown
IID_H201334	14	AYA_Peds	diagnosis	neg	Nodular sclerosis
IID_H201335	15	AYA_Peds	diagnosis	neg	Unknown
IID_H201339	17	AYA_Peds	diagnosis	neg	Nodular sclerosis
IID_H201340	14	AYA_Peds	diagnosis	neg	Nodular sclerosis
IID_H201341	17	AYA_Peds	diagnosis	neg	Nodular sclerosis
IID_H201345	17	AYA_Peds	diagnosis	neg	Nodular sclerosis
IID_H201346	15	AYA_Peds	diagnosis	NA	Nodular sclerosis
IID_H201347	22	AYA_Peds	diagnosis	neg	Nodular sclerosis
IID_H201348	26	AYA_Peds	diagnosis	neg	Nodular sclerosis
IID_H201349	34	AYA_Peds	relapse	neg	Nodular sclerosis
IID_H201350	25	AYA_Peds	diagnosis	neg	Nodular sclerosis
IID_H201351	27	AYA_Peds	diagnosis	neg	Nodular sclerosis
IID_H201352	14	AYA_Peds	diagnosis	neg	Unknown
IID_H201355	32	AYA_Peds	diagnosis	neg	Nodular sclerosis
IID_H201356	28	AYA_Peds	diagnosis	neg	Nodular sclerosis
IID_H201357	29	AYA_Peds	diagnosis	neg	Nodular sclerosis
IID_H201361	29	AYA_Peds	diagnosis	neg	Nodular sclerosis
IID_H201362	21	AYA_Peds	diagnosis	pos	Nodular sclerosis
IID_H201364	11	AYA_Peds	diagnosis	neg	Nodular sclerosis
IID_H201365	32	AYA_Peds	diagnosis	neg	Nodular sclerosis
IID_H201366	25	AYA_Peds	diagnosis	neg	Nodular sclerosis
IID_H201368	40	AYA_Peds	diagnosis	neg	Nodular sclerosis
IID_H201370	26	AYA_Peds	relapse	neg	Nodular sclerosis
IID_H201371	26	AYA_Peds	relapse	neg	Nodular sclerosis
IID_H201372	25	AYA_Peds	relapse	neg	Nodular sclerosis
IID_H201327	62	Older Adult	diagnosis	pos	Mixed cellularity
IID_H201328	41	Older Adult	diagnosis	neg	Nodular sclerosis
IID_H201329	63	Older Adult	diagnosis	neg	Nodular sclerosis
IID_H201353	59	Older Adult	relapse	pos	Lymphocyte-rich
IID_H201354	47	Older Adult	diagnosis	pos	Mixed cellularity
IID_H201359	57	Older Adult	diagnosis	pos	Mixed cellularity
IID_H201360	51	Older Adult	diagnosis	neg	Unknown
IID_H201367	58	Older Adult	diagnosis	neg	Nodular sclerosis
IID_H201369	NA	Older Adult	diagnosis	pos	Mixed cellularity

### Sheet: Supplemental_Table_4
Supplemental Table 4. List of genes under positive selection in cHL. The dndscv analysis through which each gene was identified is specificed on the right
Gene	global dnds	restricted hypothesis dnds	hotspot dnds	COSMIC census	COSMIC Tumour Types (Somatic)	OncoKB # of Sources	Driver gene not previously described	Wienand et al. Blood Advances 2019	Tiacci et al. Blood 2018	Raichel et al Blood 2015	Spina et al. Blood 2018
B2M	yes	yes	yes	yes	DLBCL, melanoma, colorectal adenocarcinoma	6		yes	yes	yes	yes
BCL7A	yes	yes		yes	BNHL	2	yes
CCND3			yes	yes	MM	6					yes
CISH	yes						yes
CSF2RB	yes	yes						yes		yes
EZH2			yes	yes	DLBCL	7			yes		yes
FAM230A	yes	yes					yes
GNA13	yes	yes				4		yes	yes	yes	yes
HIST1H1E	yes										yes
ITPKB	yes								yes		yes
MAL2	yes						yes
MFHAS1	yes						yes
MSL2	yes						yes
NFKBIE	yes			yes	CLL, desmoplastic melanoma	1		yes	yes		yes
NONO		yes		yes	papillary renal	1	yes
P2RY8	yes	yes		yes	B-ALL, Down syndrome associated ALL	5			yes		yes
PTPN1	yes					2		yes
RAB19	yes						yes
SOCS1	yes	yes		yes	Hodgkin lymphoma, PMBL	7		yes	yes	yes	yes
SPDYE1	yes						yes
STAT6	yes	yes		yes	solitary fibrous tumour, meningeal haemangiopericytoma	4		yes	yes	yes	yes
TMSB4X	yes					1	yes
TNFAIP3	yes	yes		yes	marginal zone B-cell lymphomas, Hodgkin lymphoma, PMBL	7		yes	yes	yes	yes
TP53			yes	yes	breast, colorectal, lung, sarcoma, adrenocortical, glioma, Spitzoid tumour, multiple other tumour types	7			yes		yes
XPO1		yes	yes	yes	CLL	6		yes	yes	yes	yes

### Sheet: Supplemental_Table_5
Supplemental Table 5. Hotspot on driver genes identified by dndscv.
chr	pos	ref	mut	gene	aachange	impact	ref3_cod	mut3_cod	freq	mu	dnds	pval	qval
2	61719472	C	T	XPO1	E571K	Missense	CGA	CAA	6	0.000802367	7477.87	2.29614e-13	2.59004e-10
15	45003779	T	C	B2M	L12P	Missense	CTA	CCA	3	0.00193673	1549	8.33356e-08	4.70013e-05
15	45003745	A	T	B2M	M1L	Missense	GAT	GTT	2	0.000565443	3537.05	6.71975e-07	0.000252662
17	7577094	G	A	TP53	R282W	Missense	CCG	CTG	2	0.0012231	1635.19	3.12043e-06	0.00087996
15	45003746	T	A	B2M	M1K	Missense	ATG	AAG	2	0.00144437	1384.69	4.34067e-06	0.000979256
7	148508727	T	A	EZH2	Y646F	Missense	TAC	TTC	1	2.50608e-05	39903	2.5059e-05	0.0047111
6	41903688	A	T	CCND3	I290K	Missense	ATA	AAA	1	0.000145255	6884.45	0.000145207	0.023399
17	7578235	T	A	TP53	Y205F	Missense	TAT	TTT	1	0.000194882	5131.32	0.000194797	0.0274664
17	7578406	C	T	TP53	R175H	Missense	CGC	CAC	1	0.000662716	1508.94	0.000661775	0.0829425
17	7577538	C	T	TP53	R248Q	Missense	CGG	CAG	1	0.00151914	658.268	0.00151427	0.170809

### Sheet: Supplemental_Table_6
Supplemental Table 6. GISTIC amplification peaks and genes involved
cytoband	2p16.1	9p24.1	10q11.22	2q12.1	16p11.1
q value	9.4715e-13	0.00019861	0.00078357	0.0082206	0.018597
residual q value	9.4715e-13	0.00019861	0.00078357	0.0082206	0.018597
wide peak boundaries	chr2:60916918-61198308	chr9:1-7808533	chr10:46332729-47207861	chr2:102736129-103319292	chr16:31370169-49013782
genes in wide peak	REL	hsa-mir-101-2	PPYR1	IL1R1	hsa-mir-1826
	PAPOLG	hsa-mir-1302-9	GPRIN2	SLC9A2	COX6A2
	PUS10	DMRT1	PTPN20B	IL18RAP	ITGAD
	FLJ16341	FOXD4	SYT15	IL1RL2	ITGAX
		MLANA	AGAP4	IL18R1	PHKB
		GLDC	BMS1P5	IL1RL1	SIAH1
		INSL4	FAM35B	SLC9A4	SLC5A2
		JAK2	AGAP9	MIR4772	TGFB1I1
		RFX3	LOC643650		N4BP1
		RLN1	FAM25C		DNAJA2
		RLN2	PTPN20A		ZNF267
		SLC1A1	ANXA8		ORC6
		SMARCA2	BMS1P1		TP53TG3
		VLDLR	ANXA8L1		AHSP
		KIAA0020	LOC728643		VPS35
		RCL1	FAM25B		C16orf58
		DMRT2	FAM25G		ARMC5
		INSL6			SHCBP1
		KDM4C			ITFG1
		KANK1			NETO2
		RANBP6			LONP2
		CD274			GPT2
		AK3			ABCC11
		C9orf68			MYLK3
		CDC37L1			ABCC12
		C9orf46			ANKRD26P1
		CBWD1			ZNF720
		KIAA1432			LOC146481
		DMRT3			LOC283914
		ERMP1			ZNF843
		PDCD1LG2			SLC6A10P
		DOCK8			C16orf87
		GLIS3-AS1			LOC390705
		TPD52L3			FLJ26245
		IL33			CSDAP1
		C9orf123			HERC2P4
		UHRF2			UBE2MP1
		C9orf66			LINC00273
		KIAA2026			TP53TG3C
		KCNV2			LOC729264
		GLIS3			TP53TG3B
		FLJ35024			LOC100130700
		PPAPDC2			KIAA0664L3
		MIR101-2			LOC100507577
		FAM138C			MIR548AE2
		WASH1
		MIR4665

### Sheet: Supplemental_Table_7
Supplemental Table 7. GISTIC deleted peaks and involved genes
	Non immunoglobulin loci														Immunoglobulin loci
cytoband	1p21.3	2q12.3	4q34.3	6p21.33	6q23.3	7q11.23	7q32.1	8p23.3	9q21.11	10q11.22	10q11.21	15q13.3	16p11.2	20q13.13	22q11.22	22q11.21	14q32.33	2p11.2
q value	0.012468	1.7237e-10	0.00027948	0.054834	0.00087045	0.001262	0.015207	0.067898	2.8168e-09	2.6065e-08	0.0011307	6.2827e-09	0.035528	0.0059758	2.1445e-05	0.0014979	7.016e-07	9.0402e-13
residual q value	0.012468	2.5859e-10	0.00027948	0.054189	0.0008859	0.001262	0.015207	0.069402	2.8168e-09	5.7209e-08	0.059417	6.2827e-09	0.035941	0.0059758	0.00053415	0.01765	7.016e-07	3.1729e-12
wide peak boundaries	chr1:72741270-107684552	chr2:107440846-108626770	chr4:178908957-186994721	chr6:31485797-31568811	chr6:137538065-138411190	chr7:76085626-76891534	chr7:111978073-145820196	chr8:1-1717488	chr9:44885526-71398922	chr10:48527201-49444536	chr10:38394383-43635502	chr15:32743801-32972000	chr16:28964635-29699792	chr20:48569559-49233013	chr22:22677121-23409404	chr22:18773483-18960796	chr14:105962370-107349540	chr2:89091679-92150469
genes in wide peak	hsa-mir-553	RGPD4	hsa-mir-1305	ATP6V1G2	TNFAIP3	FGL2	hsa-mir-490	DLGAP2	hsa-mir-1299	PTPN20B	RET	ARHGAP11A	SPN	hsa-mir-1302-5	hsa-mir-650	PRODH	ELK2AP	ACTR3BP2
	hsa-mir-137	LOC729121	SLC25A4	LTA	OLIG3	POMZP3	hsa-mir-29b-1	FBXO25	PGM5	FRMPD2	ZNF33B	LOC100288615	SULT1A3	CEBPB	PRAME	DGCR6	ADAM6	GGT8P
	hsa-mir-760		CASP3	LTB		UPK3B	hsa-mir-335	C8orf42	FAM75A7	LOC399753	BMS1		LAT	PTPN1	POM121L1P		KIAA0125	LOC654342
	ABCA4		DCTD	NFKBIL1		DTX2	hsa-mir-183	ERICH1	ANKRD20A1	BMS1P5	LOC84856		SLX1B	SNAI1	GGTLC2		TMEM121	MIR4436A
	ACADM		ACSL1	TNF		DTX2P1-UPK3BP1-PMS2P11	hsa-mir-129-1	ZNF596	FAM122A	FAM25C	HSD17B7P2		SLC7A5P1	UBE2V1	ZNF280A		LINC00226
	AGL		ING2	DDX39B		FDPSL2A	hsa-mir-593	LOC286083	C9orf71	PTPN20A	SEPT7L		SPNS1	LOC284751	ZNF280B		LINC00221
	AMY1A		IRF2	LST1		LOC100132832	hsa-mir-592	OR4F21	CBWD5	BMS1P1	LOC399744		LOC388242	TMEM189	LOC648691
	AMY1B		SORBS2	NCR3		LOC100133091	AKR1B1	RPL23AP53	LOC286297	FRMPD2P1	ACTR3BP5		SNX29P2	TMEM189-UBE2V1	MIR650
	AMY1C		PDLIM3	MCCD1			ARF5		FOXD4L3	FAM25B	LOC441666		LOC440354	MIR645	IGLL5
	AMY2A		CLDN22	SNORD84			OPN1SW		FOXD4L4	FAM25G	LOC100129055		SULT1A4
	AMY2B		UFSP2	SNORD117			BPGM		AQP7P1		ZNF37BP		SLX1A
	BRDT		CDKN2AIP	ATP6V1G2-DDX39B			BRAF		KGFLP1				BOLA2
	CLCA1		ODZ3				CALD1		FAM74A4				LOC606724
	CNN3		LRP2BP				CALU		LOC440896				LOC613038
	COL11A1		STOX2				CAPZA2		ANKRD20A3				RRN3P2
	CRYZ		KIAA1430				CASP2		LOC442421				BOLA2B
	CTBS		TRAPPC11				CAV1		CBWD3				SLX1A-SULT1A3
	DBT		MLF1IP				CAV2		FAM27A				SLX1B-SULT1A4
	DPYD		WWC2				CFTR		LOC572558				MIR4517
	DR1		SNX25				CHRM2		PGM5P2
	S1PR1		MGC45800				CLCN1		LOC642236
	EXTL2		ENPP6				CPA1		LOC643648
	F3		C4orf38				CPA2		CBWD6
	GBP1		RWDD4				EPHA1		FAM74A2
	GBP2		CCDC111				EPHB6		FOXD4L6
	GBP3		CCDC110				FLNC		FOXD4L5
	GFI1		ANKRD37				GPR37		FAM75A5
	GCLM		LOC389247				GRM8		ANKRD20A4
	GNG5		HELT				IFRD1		FOXD4L2
	GTF2B		FAM92A3				IMPDH1		LOC100132352
	CYR61		C4orf47				IRF5		FAM27C
	MSH4		SLED1				KCND2		FAM27B
	PRKACB		LINC00290				KEL		LOC100133920
	PKN2		LOC728175				LEP
	PTGFR		LOC731424				MEST
	ABCD3		CLDN24				MET
	RABGGTB		MIR1305				MKLN1
	SNORD21		MIR3945				NDUFA5
	RPL5		LOC100506229				NDUFB2
	TGFBR3						CNOT4
	VCAM1						NRF1
	EVI5						PAX4
	CDC7						PIP
	BCAR3						PODXL
	LMO4						PPP1R3A
	CDC14A						PRSS1
	RTCD1						PRSS2
	FPGT						TAS2R38
	FUBP1						PTN
	BCL10						PTPRZ1
	2021-09-15						SLC13A1
	ARHGAP29						SMO
	CLCA3P						SPAM1
	CLCA2						AKR1D1
	HS2ST1						SSBP1
	LPPR4						TBXAS1
	PIGK						UBE2H
	IFI44						WNT2
	IFI44L						ZYX
	DNAJB4						ST7
	GLMN						ARHGEF5
	CLCA4						TRIM24
	MTF2						MGAM
	USP33						WASL
	LPHN2						DGKI
	KIAA1107						ATP6V1F
	SLC35A3						FAM131B
	LRRC8B						FAM115A
	LPAR3						AASS
	DDAH1						FAM3C
	RWDD3						TFEC
	ZZZ3						KLHDC10
	AK5						NUP205
	SNORA66						AHCYL2
	SNORD45B						TNPO3
	SNORD45A						HYAL4
	DNTTIP2						TSPAN12
	TMED5						CLEC5A
	TNNI3K						MKRN1
	SH3GLB1						POT1
	SNX7						HYALP1
	DPH5						TES
	GPR88						OR2F1
	CCDC76						SLC13A4
	ZNHIT6						COPG2
	GIPC2						TPK1
	PALMD						SND1
	FNBP1L						SND1-IT1
	LRRC8D						DENND2A
	PRMT6						HIPK2
	MCOLN3						WDR91
	RNPC3						HILPDA
	CCBL2						MDFIC
	ODF2L						FSCN3
	PTBP2						ATP6V0A4
	DNASE2B						TAS2R3
	ELTD1						TAS2R4
	HIAT1						TAS2R16
	TTLL7						CPA4
	RPAP2						WNT16
	RPF1						ZC3HC1
	ST6GALNAC5						LUC7L2
	SYDE2						MRPS33
	ZNF644						NAA38
	LRRC8C						GPR85
	NEXN						TAS2R5
	DNAJA1P5						ING3
	GBP4						CHCHD3
	GBP5						RBM28
	SSX2IP						TMEM140
	OLFM3						TRPV6
	WDR63						AGK
	SLC44A3						METTL2B
	ASB17						TRPV5
	TYW3						ANKRD7
	C1orf173						ZC3HAV1
	LRRIQ3						AKR1B10
	LRRC39						KIAA1147
	SAMD13						FAM40B
	C1orf52						KIAA1549
	TMEM56						EXOC4
	SLC30A7						LRRC4
	MGC27382						TMEM168
	GBP6						CCDC136
	LPPR5						PARP12
	SASS6						CREB3L2
	HFM1						C7orf49
	ALG14						GCC1
	SLC44A5						C7orf58
	EPHX4						TTC26
	MCOLN2						JHDM1D
	COL24A1						CTTNBP2
	ST6GALNAC3						SLC37A3
	ZNF326						FAM71F1
	BTBD8						SLC35B4
	LOC339524						TMEM209
	CCDC18						OR6W1P
	BARHL2						ADCK2
	HSP90B3P						PLXNA4
	FAM73A						ZC3HAV1L
	GBP7						LOC93432
	C1orf146						ST7-AS1
	FAM69A						ST7-AS2
	UOX						ST7-OT3
	FRRS1						CADPS2
	GBP1P1						CPA5
	FLJ27354						FOXP2
	MIR137HG						CEP41
	MIR137						TSGA13
	LHX8						OR9A4
	C1orf180						OR9A2
	FLJ31662						C7orf34
	GEMIN8P4						TMEM139
	RBMXL1						NOBOX
	LOC646626						OR2A14
	LOC648740						OR6B1
	SNORD45C						OR2F2
	MIR548D1						PRSS37
	MIR553						KLF14
	LOC729970						C7orf45
	LOC729987						SVOPL
	MIR760						MTPN
	LOC100128787						LRGUK
	LOC100129046						PRSS58
	LOC100129138						ASZ1
	LOC100129620						ASB15
	LOC100131564						C7orf60
	MIR548AA1						TRY6
	LOC100505768						LOC154761
	FPGT-TNNI3K						CLEC2L
	TMEM56-RWDD3						C7orf55
	MIR2682						LOC154860
	MIR4423						IQUB
							LOC154872
							TMEM213
							MGC27345
							RNF133
							ZNF800
							UBN2
							TAS2R39
							TAS2R40
							TAS2R41
							FLJ40852
							LOC285965
							FAM115C
							C7orf53
							TPI1P2
							FLJ40288
							MESTIT1
							ST7-OT4
							TAS2R60
							CTAGE6P
							TSPAN33
							AGBL3
							OR6V1
							OR2A12
							OR2A1
							FAM71F2
							STRA8
							KLRG2
							LOC349160
							GSTK1
							KCP
							FLJ43663
							RNF148
							FEZF1
							FAM180A
							OR2A25
							OR2A5
							LOC401397
							PRRT4
							RAB19
							OR2A7
							OR2A20P
							OR2A42
							FLJ45340
							MIR129-1
							MIR182
							MIR183
							MIR29A
							MIR29B1
							MIR96
							LOC407835
							AKR1B15
							CTAGE15P
							OR2A9P
							OR2A2
							LMOD2
							MIR335
							ARHGEF35
							WEE2
							MIR490
							LOC646329
							C7orf73
							MIR592
							MIR593
							LOC728377
							TMEM229A
							LOC730441
							LUZP6
							LOC100124692
							CTAGE4
							LOC100129148
							LOC100130705
							LOC100130880
							LOC100134229
							LOC100134713
							LOC100287482
							MOXD2P
							MTRNR2L6
							MIR3666
							LOC100507421
							MIR4468

### Sheet: Supplemental_Table_8
Supplemental Table 8. Igcaller output in term of productivity
sampleID	IGH_productive	IGK_productive	IGL_productive	Annotation
IID_H198425	0	1	1	IGHG1
IID_H198426	0	1	1	IGHM
IID_H198427	1	0	1	IGHM
IID_H198428	1	0	0	IGHM
IID_H198429	0	0	1	IGHE
IID_H198430	0	0	1	IGHM
IID_H198431	1	1	1	IGHM
IID_H198432	1	0	1	IGHM
IID_H198433	0	1	0	IGHM
IID_H198434	0	0	1	IGHG2
IID_H198436	0	0	0	IGHM
IID_H198438	0	0	0	IGHA2
IID_H198439	0	1	1	IGHG1
IID_H198440	0	0	1	IGHM
IID_H198441	0	0	0	IGHM
IID_H198442	0	1	1	IGHM
IID_H198443	0	0	0	IGHM
IID_H198444	0	0	1	IGHM
IID_H198445	0	0	0	IGHM
IID_H198446	0	0	0	IGHM
IID_H198447	0	0	1	IGHM
IID_H198448	0	0	1	IGHE
IID_H198449	0	0	0	IGHM
IID_H198450	0	0	1	IGHA1
IID_H198451	0	1	1	IGHM
